# Cell state and transcription factor modulation during extended ex vivo CD8^+^ T-cell expansion

**DOI:** 10.1101/2024.07.17.603780

**Authors:** Yuan Lui, Edward Jenkins, Emily Zhi Qing Ng, Mateusz Kotowski, Sydney J Mullin, Joseph Clarke, Simon J Davis, Ana Mafalda Santos, Sumana Sharma

**Author notes:** authors contributed equally (Yuan Lui, Edward Jenkins).

## Abstract

Adoptive cell therapy is becoming a cornerstone of tumour immunotherapy. It relies on the relatively long-term (> 2 week) ex vivo expansion of T cells either in the form of tumour-infiltrating cells, or bulk cells modified with the expression of heterologous signalling proteins, e.g., chimeric antigen receptors. However, relatively little is known about the developmental trajectories of T cells under these conditions at the system level, or whether the pathways governing these trajectories could be manipulated for clinical advantage. Using bulk RNA-seq analysis of T cells expanded and rested over a 17-day period, we produce a resource revealing how gene expression changes as cells transition through distinct cellular states over the course of activation and ex vivo expansion. By integrating this resource with published single-cell RNA-seq data, we identify a member of the AP1 transcription factor (TF) family, FOSL1, that primes CD8^+^ T-cells towards an effector/killing phenotype. Remarkably, FOSL1 over-expression during T-cell expansion produced ‘super engager-like’ T-cells, evidenced by their gene-expression signatures and enhanced cancer-cell killing capacity. This establishes proof-of-principle for the rational engineering of T cells via TF modification during ex vivo expansion, offering a route to improving adoptive T-cell therapy.
