## Supplementary material for "Cell state and transcription factor modulation during extended ex vivo CD8^+^ T-cell expansion": Suppl. Table 2

GeneID	Pattern
IL2RB	1
EPAS1	1
SLAMF1	1
CXCR3	1
VASP	1
S100A11	1
ARPC5	1
ESPL1	1
TMEM217	1
LPXN	1
SPINT1	1
APOBEC3C	1
SLC16A13	1
DOK1	1
APOBEC3B	1
CARD6	1
GCNT1	1
HACD1	1
PRRG4	1
NTRK1	1
APOBEC3F	1
APOBEC3G	1
ZNRF1	1
EEF1AKMT3	1
THAP8	1
PPP1R18	1
LRRN3	1
SLC1A4	1
APOBEC3D	1
LAPTM4B	1
TSPAN5	1
MEX3D	1
TNFAIP8L2	1
DCLRE1A	1
RITA1	1
FOXRED2	1
ARMT1	1
UNC45A	1
SKA2	1
CLIC1	1
NQO1	1
NCEH1	1
ERI1	1
ALAS1	1
VSIG10L	1
SLAMF7	1
C1GALT1C1	1
GSDME	1
ITPRIPL2	1
DYNLL1	1
GPR63	1
NPTX1	1
UBTD2	1
ZNF613	1
LRIF1	1
ZNF234	1
MAMLD1	1
TIAM1	1
ADM2	1
STAT1	1
CETN3	1
TRIB3	1
PHF23	1
BATF	1
KCNK6	1
MON1A	1
C9orf64	1
AHCYL1	1
ACOT7	1
NDUFB3	1
SNX8	1
RPA2	1
BPNT1	1
LRRIQ3	1
MYCBP	1
NFE2L3	1
PDIA6	1
MTCH2	1
BANF1	1
PRDX3	1
SMIM30	1
KEAP1	1
ARV1	1
MRPL51	1
TIMM8B	1
NUP43	1
RCAN1	1
XCL1	1
XCL2	1
FASLG	1
ZWILCH	1
CORO1C	1
CYB5B	1
RBBP8	1
IKBIP	1
TRIP13	1
GPRIN1	1
CENPN	1
TNFRSF8	1
GK	1
PARS2	1
UGDH	1
SDC4	1
SHC4	1
LIMA1	1
ARHGAP31	1
DUSP4	1
VDR	1
CD82	1
ANKRD33B	1
GSTO1	1
MAT2A	1
B4GALT5	1
AP1S3	1
ZNF594	1
HRH2	1
ZNF696	1
TXNRD1	1
MPZL2	1
SLC1A5	1
TXLNA	1
NCS1	1
B3GALT6	1
PDGFA	1
TNFSF14	1
C14orf119	1
ZSCAN22	1
GPR171	1
MINPP1	1
SLCO4A1	1
LIF	1
CENPQ	1
CD109	1
RPP25	1
DCAF12	1
NDFIP2	1
SPRED2	1
COA3	1
C1orf216	1
ZW10	1
MFSD14B	1
TMEM250	1
DCAF7	1
WDR31	1
SRXN1	1
C3orf14	1
IER3	1
ENO1	1
CDK4	1
DCTPP1	1
VBP1	1
PSMD14	1
WDR18	1
GEMIN6	1
SLC7A11	1
NUP62	1
IL2RA	1
ECE2	1
GOT1	1
RAB10	1
PNPO	1
ELAVL1	1
PDIA4	1
JPT2	1
BYSL	1
NDUFAF1	1
POP1	1
PPIL1	1
MRPL15	1
PYCR3	1
COQ3	1
NETO2	1
PSMD1	1
NUDCD1	1
TUBA1C	1
STIP1	1
DIXDC1	1
BATF3	1
PSAT1	1
HGH1	1
TREML2	1
CISH	1
HIC1	1
NECTIN3	1
HBEGF	1
CD40LG	1
DPYSL4	1
DNAJB5	1
SPAG1	1
HECW2	1
TNFRSF12A	1
FRMD6	1
TNFRSF1B	1
CYSTM1	1
VMP1	1
IKZF4	1
CSF1	1
BCOR	1
FLVCR2	1
BMF	1
CCR4	1
HSPA1A	1
TNFRSF18	1
ZFHX2	1
LRRC32	1
VEGFA	1
SERPINE2	1
SPAG5	2
RIBC2	2
CIP2A	2
CENPM	2
KIF18A	2
ASF1B	2
FAM111B	2
CCDC150	2
FAM72B	2
CENPW	2
BRCA2	2
CCDC167	2
PLSCR1	2
SMC4	2
KNL1	2
STMN1	2
HMGB3	2
NRM	2
CD72	2
PHLDA2	2
LAG3	2
RAB38	2
GZMB	2
CABLES1	2
BSPRY	2
CD70	2
MYO1E	2
GRAMD1B	2
IRF5	2
QPRT	2
RTKN	2
CTSZ	2
SHROOM1	2
PTMS	2
OAS1	2
TUBB6	2
OAS3	2
OAS2	2
ADPRH	2
SEMA4A	2
SUOX	2
DST	2
PFKFB4	2
RASSF4	2
MTMR11	2
SETBP1	2
IFITM3	2
FUCA2	2
MYL6B	2
CDKN3	2
SAP30	2
TNFSF15	2
SMTN	2
GRN	2
FADS1	2
FADS2	2
FDXR	2
BAX	2
ZBTB7B	2
FBXO5	2
CENPE	2
CENPF	2
PLK1	2
KIF20A	2
ZC3H12C	2
TNC	2
TNFSF4	2
GPR34	2
PLEKHF1	2
PRC1	2
FBXO43	2
ESCO2	2
CDK1	2
NUF2	2
FOXM1	2
NCAPH	2
MYBL2	2
NCAPG	2
RRM2	2
TYMS	2
PCLAF	2
CCNA2	2
FANCI	2
NRGN	2
GPR19	2
KIF23	2
NEK2	2
KIFC1	2
DEPDC1B	2
TPX2	2
STIL	2
CENPK	2
WDR62	2
TCF19	2
SPC25	2
PLK4	2
PBK	2
E2F8	2
CDCA2	2
DIAPH3	2
SPC24	2
BIRC5	2
TK1	2
BRIP1	2
E2F2	2
E2F7	2
CCNE2	2
CDCA3	2
PRR11	2
AURKB	2
NDC80	2
CKAP2L	2
TOP2A	2
ASPM	2
CCNB2	2
NUSAP1	2
DEPDC1	2
GTSE1	2
CIT	2
CDC25C	2
ANLN	2
MKI67	2
HJURP	2
BUB1	2
KIF14	2
NDN	2
ANXA5	2
IQGAP3	2
KIF2C	2
UBE2C	2
KIF4A	2
NEIL3	2
DLGAP5	2
KIF11	2
NCAPG2	2
PTTG1	2
PSRC1	2
CCNF	2
FAM83D	2
CENPA	2
ARHGEF39	2
PIF1	2
CCDC28B	2
ATP10D	2
SORT1	2
C21orf58	2
SPIN4	2
MGST2	2
SKAP2	2
SRGAP2	2
RENBP	2
SH3BP1	2
TGFBR3L	2
FAM111A	2
GM2A	2
CLIC5	2
ARHGAP18	2
HSD3B7	2
ABI3	2
CMTM1	2
PIK3R3	2
ARNTL2	2
SGO2	2
PPCDC	2
LIMS1	2
SNX10	2
SLC27A2	2
CYP1B1	2
ASB2	2
JPT1	2
TEX30	2
P4HA2	2
AURKA	2
CCNB1	2
IL18R1	2
KIAA1549	2
GALK1	2
MGME1	2
CDCA8	2
RACGAP1	2
SAC3D1	2
SLC25A20	2
PPP1CA	2
TM7SF3	2
PANK1	2
HOXB4	2
DBF4B	2
C18orf54	2
SHMT1	2
RMI2	2
RPL39L	2
KIF24	2
COMMD4	2
PPFIBP1	2
CENPI	2
KIF15	2
ECT2	2
SAPCD2	2
LMNB1	2
ACTN4	2
GNGT2	2
PLPP1	2
CAMK1	2
TTYH3	2
NRP2	2
CD80	2
MYORG	2
EDA2R	2
PTPN14	2
PHLDA3	2
TST	2
SPATS2L	2
TOR4A	2
ACAA2	2
SPN	2
FAM81A	2
PIMREG	2
ANKRD35	2
BARD1	2
MAP3K20	2
CDCA7	2
RDX	2
TMEM106C	2
PARPBP	2
MAD2L1	2
DUT	2
DNA2	2
CHAF1B	2
CHAF1A	2
ORC1	2
HELLS	2
BLM	2
CDT1	2
PCNA	2
WDR76	2
E2F1	2
CDCA5	2
TRAIP	2
MND1	2
SKA1	2
CENPO	2
ZWINT	2
MTFR2	2
EXO1	2
RAD51	2
PKMYT1	2
CORO1B	2
SKA3	2
FAM72A	2
FAM72D	2
CENPU	2
CDC20	2
YWHAH	2
DHFR	2
SHCBP1	2
POLQ	2
SGO1	2
CDK2	2
KIF18B	2
BUB1B	2
ARHGAP11A	2
POC1A	2
TTK	2
DSCC1	2
BRCA1	2
DMC1	2
BCAR1	2
TROAP	2
CEP55	2
MELK	2
NRROS	2
TICRR	2
PAQR4	2
REXO5	2
AP1S1	2
SMCO4	2
EFCAB11	2
OIP5	2
CBX2	2
GOLIM4	2
HSDL2	2
PCTP	2
PKN3	2
PROB1	2
FAH	2
CDK6	2
RUSC2	2
HSD17B4	2
ELOVL6	2
CD63	2
ITGA1	2
GCAT	2
CMBL	2
PLCB3	2
CPPED1	2
ARAP3	2
B3GALNT1	2
B4GALNT3	2
EHHADH	2
TRIM47	2
GRK3	2
BDH1	2
ARHGEF12	2
COL5A2	2
LRRC20	2
ST3GAL4	2
CEP57L1	2
GGH	2
ANXA6	2
RPS6KA1	2
HMMR	2
CCDC15	2
NCAPD2	2
INCENP	2
NSD2	2
ENTPD1	3
CDC42BPA	3
CSF2RB	3
SOS1	3
FBXO6	3
PTPN9	3
MFHAS1	3
TM6SF1	3
DERL3	3
KLHL33	3
FLOT1	3
IL32	3
ANXA4	3
RGS19	3
BACE2	3
CYP4F22	3
LRP5	3
JAKMIP1	3
C3orf18	3
ADGRA2	3
ASIC1	3
FNDC10	3
FAS	3
APOL1	3
CD38	3
SYNGR3	3
FOXP3	3
C20orf204	3
KIAA1671	3
AFAP1L2	3
DOK4	3
RAMP1	3
MISP3	3
SIRPG	3
FGD2	3
SRGAP3	3
ADGRG5	3
TNFSF12	3
PLXNB2	3
RCBTB2	3
LAT2	3
STAP1	3
PYCARD	3
BCL2L15	3
FILIP1L	3
ATP8B3	3
CEACAM1	3
INKA2	3
RTP4	3
C3AR1	3
SAMD9L	3
CMPK2	3
XAF1	3
RSAD2	3
PAK1	3
MB21D2	3
IL9R	3
CCR5	3
KCNJ11	3
CCR1	3
EGFL6	3
SLC2A8	3
FAM126A	3
AFDN	3
TESC	3
RALB	3
KRT7	3
GPSM2	3
PALD1	3
ANXA2	3
CRYBG2	3
PAQR8	3
POLH	3
CD58	3
GALNT6	3
VANGL1	3
APOL4	3
KIT	3
STX3	3
MGAT3	3
DRAXIN	3
GPR15	3
CAPG	3
SRC	3
ATP8B4	3
APOBEC3H	3
HAVCR2	3
ATP1B1	3
SNAI3	3
LPAR6	3
TMEM273	3
HTATSF1	3
CXCR6	3
LGALS3	3
RHOU	3
CDCP1	3
TMEM200A	3
LZTS1	3
ZDHHC14	3
PTGER2	3
GPR55	3
NKD2	3
EPS8	3
PDE4A	3
SLC16A3	3
HEG1	3
PRF1	3
PERP	3
STARD8	3
TNFSF10	3
DPYSL2	3
ARID3A	3
SMIM3	3
B3GNT8	3
KANK2	3
GIMAP4	3
TPM4	3
GLRX	3
MPP1	3
ORAI3	3
NCF4	3
GGT1	3
MEAK7	3
CPT1A	3
NINJ2	3
MXD3	3
RFLNB	3
GAS2L1	3
SIGLEC10	3
B3GNT9	3
TSPAN15	3
ZMAT3	3
HDGFL3	3
GPR68	3
CTSC	3
MPST	3
EVA1B	3
VSIG10	3
SV2A	3
IFITM2	3
SH2D3C	3
APOBR	3
CALHM2	3
PTPRN2	3
CDKN2A	3
CTSD	3
PDGFRB	3
MOSPD3	3
FBN1	3
ZNF683	3
DPF3	3
ERMP1	3
HIP1	3
CDKN2C	3
SIT1	3
CPNE5	3
C12orf75	3
NKG7	3
NCR3	3
NCALD	3
CD52	3
NRN1	3
PDE6G	3
PHOSPHO1	3
FCER1G	3
LST1	3
CRACR2B	3
RHOC	3
LSP1	3
HHLA2	3
SSBP3	3
RASGEF1A	3
ADAM8	3
LGALS1	3
IL18RAP	3
HMGB2	3
TUBB4A	4
FAM241B	4
ZNF334	4
CCNE1	4
ZNF492	4
G0S2	4
TBC1D30	4
DLC1	4
CAVIN3	4
CHST2	4
CPM	4
TNIP3	4
NUDT1	4
IMPA2	4
ERI2	4
TEDC2	4
MARVELD1	4
TPI1	4
AK4	4
SCD	4
STAP2	4
AFMID	4
ECHS1	4
MSRB1	4
HASPIN	4
FHOD1	4
SNRNP25	4
RNASEH2A	4
CKS1B	4
KNSTRN	4
CCDC34	4
GINS1	4
ERCC6L	4
SASS6	4
CDC6	4
DTL	4
AUNIP	4
CDC45	4
UNG	4
STRIP2	4
PTGFRN	4
ICMT	4
WDHD1	4
MCM4	4
UBE2T	4
POLE2	4
GINS3	4
CLSPN	4
RAD51AP1	4
TFDP1	4
FANCE	4
MCM2	4
TONSL	4
SMC2	4
TIMELESS	4
INTS7	4
RMI1	4
ITPRIPL1	4
BRI3BP	4
TUBA1B	4
TUBB	4
MCM3	4
MCM5	4
MTHFD1	4
GINS2	4
MICAL2	4
PARVB	4
XYLB	4
CDK5	4
EMILIN2	4
WEE1	4
LAMTOR2	4
GTSF1	4
HYAL3	4
AHRR	4
SIGLEC12	4
DHCR24	4
MPZL1	4
UBL4A	4
CPOX	4
LAGE3	4
KIF1C	4
CASKIN2	4
POLD1	4
POLA1	4
SLC25A10	4
NTHL1	4
FBXL19	4
LRRC61	4
COMTD1	4
NUDT8	4
PLOD1	4
CD79B	4
TFR2	4
CTNNA1	4
NR2F6	4
LRFN4	4
PVR	4
C17orf58	4
SCAMP5	4
STK3	4
MESP1	4
TMEM198	4
HVCN1	4
SIGMAR1	4
CHPF	4
B4GALT2	4
ZC3HAV1L	4
RIDA	4
ARL2	4
SMS	4
GALE	4
CHRNA5	4
MYOF	4
CDK2AP1	4
NABP2	4
TUBG1	4
PSMG1	4
CCDC51	4
GGCT	4
POLR3K	4
PDXP	4
L2HGDH	4
NT5DC2	4
GAPDH	4
EME1	4
FEN1	4
ORC6	4
GMNN	4
RAD54L	4
FANCA	4
CDC25A	4
MCM10	4
XRCC2	4
RECQL4	4
CHEK1	4
PHGDH	4
SLC27A4	4
PCK2	4
ASPHD2	4
STC2	4
GPT2	4
DPP3	4
TXN	4
PSPH	4
PPP1R14B	4
BCAT1	4
EIF4EBP1	4
SHMT2	4
EXOSC5	4
NHS	4
INPP5F	4
GCSH	4
SMIM10	4
CCL1	4
ANKLE1	4
NEFH	4
HPDL	4
ADAP1	4
AGMAT	4
ANKRD13B	4
SORD	4
RCC1	4
UCHL1	4
AHCY	4
SLC38A5	4
EIF2B3	4
SCARB1	4
CENPX	4
SLC19A1	4
SRD5A3	4
BOLA3	4
RUVBL2	4
NANP	4
GOT2	4
UBE2V2	4
MCUR1	4
AK2	4
SLC29A1	4
PA2G4	4
ARMC6	4
ALDH18A1	4
VKORC1L1	4
ISOC2	4
LACTB2	4
CISD1	4
SUV39H2	4
ACADM	4
PRELID1	4
TIMMDC1	4
DARS2	4
HYAL2	4
ALDH1B1	4
UCK2	4
PACSIN3	4
BCL2L1	4
COA7	4
TMEM97	4
KLHL23	4
GJC1	4
POP7	4
DOLPP1	4
CRIM1	4
ALCAM	4
SPDL1	4
CKS2	4
RAD51C	4
RFC2	4
DDIAS	4
RFC3	4
RFC4	4
DTYMK	4
MCM8	4
RFC5	4
GINS4	4
CENPH	4
TRIP10	4
HILPDA	4
SYP	4
GBE1	4
RIMKLA	4
BLVRB	4
CCL22	4
RAB13	4
PLTP	4
VWCE	4
AIFM2	4
SYDE1	4
GSTA4	4
TMPRSS3	4
IL12RB2	4
DNAJC12	4
PAPSS1	4
GALM	4
IGSF3	4
PTGIR	4
SQLE	4
HSPA1B	4
SPIRE1	4
GNG8	4
SLC9A7	4
LRFN3	4
PTGIS	4
SLC25A43	4
NEK6	4
PSEN2	4
CYP1A1	4
APBB2	4
CD9	4
PHPT1	4
PRICKLE3	4
AGFG2	4
VLDLR	4
TYMP	4
CPNE7	4
GBGT1	4
TALDO1	4
RNF208	4
TLR6	4
TNFSF13B	4
OPLAH	4
IL4I1	5
RAPGEF3	5
PLEKHA7	5
NAPSA	5
LAYN	5
FEZ1	5
CHN1	5
ADTRP	5
TNF	5
BTLA	5
HIVEP3	5
GLB1L2	5
NDST1	5
KIF1A	5
F5	5
TBX21	5
CD274	5
SLC45A3	5
KCTD15	5
CYP27B1	5
TLCD1	5
NEBL	5
PHEX	5
ZBED2	5
POLR3G	5
PHKA1	5
ADGRA3	5
C2CD4D	5
SPR	5
NPW	5
THEM5	5
ARMC9	5
CTTN	5
FAM86B1	5
HSP90AB1	5
MFSD2A	5
IL2	5
IL3	5
CD200	5
HSPE1	5
NPM3	5
LYAR	5
FABP5	5
TWNK	5
ZNF835	5
TNFRSF9	5
XIRP1	5
PDCD2L	5
NOP16	5
NOLC1	5
NAMPT	5
CD160	5
LTA	5
TMCC2	5
TCEAL9	5
EVI5	5
SPRED1	5
POU2AF1	5
RILPL2	5
MAP2K3	5
PDCD1	5
LAMA2	5
SH2D2A	5
PLS3	5
EDARADD	5
CHAC1	5
IRF4	5
FBLN7	5
PHF6	5
DCAF13	5
SLC7A5	5
FOSL1	5
PHLDA1	5
SEMA7A	5
SPRY4	5
PANX2	5
CTSL	5
SLC43A3	5
COPRS	5
SLC39A14	5
PEA15	5
CHCHD4	5
AIMP2	5
FARSA	5
KCNK5	5
PYCR1	5
TMA16	5
RPP40	5
EXOSC4	5
CCT7	5
CCT6A	5
PRMT1	5
AHSA1	5
RUVBL1	5
ATAD3A	5
NME1	5
PAICS	5
MYO1B	5
DLL3	5
MRPL12	5
POFUT1	5
WDR12	5
GART	5
TIPIN	5
PSMB5	5
TTLL12	5
CMSS1	5
NLN	5
BOP1	5
POLD2	5
FKBP4	5
SRM	5
MTHFD1L	5
SLC35F2	5
SIPA1L2	5
TNFRSF4	5
DACT3	5
RGS16	5
DOK3	5
SLC6A9	5
CLIC4	5
SPHK1	5
PKM	5
MTHFD2	5
ZNF771	5
ZNF584	5
UTP11	5
PGAM5	5
SLC25A19	5
B3GNT5	5
HNRNPAB	5
GPN3	5
PGAM1	5
CCT5	5
VDAC1	5
CHAC2	5
PRDX1	5
KIF7	5
CSF2	5
ZBTB32	5
TNFSF11	5
SLC35G2	5
LDHA	5
DPH2	5
CLUH	5
RRP9	5
PUM3	5
DHX33	5
PRMT5	5
LARP4	5
PUS7	5
HSPD1	5
MRTO4	5
FAM241A	5
TRMT5	5
GPATCH4	5
RRP1	5
CCDC86	5
PAK1IP1	5
RPF2	5
EBNA1BP2	5
SEH1L	5
WDR3	5
HK2	5
ZNF704	5
NOC3L	5
ABCF2	5
SLC7A1	5
GNPDA1	5
MATK	6
PITPNM2	6
NME4	6
DACT1	6
TRAT1	6
RIN1	6
KLRD1	6
CD69	6
ZBTB18	6
SLC26A11	6
LZTS3	6
GPCPD1	6
KLF3	6
LDLRAP1	6
PIK3CA	6
RASA3	6
OSBPL5	6
LY9	6
TGFBR2	6
S1PR1	6
PRNP	6
NKD1	6
ABLIM1	6
CDK17	6
ZNF154	6
ARID5A	6
IFNGR2	6
ZBED3	6
KIAA1522	6
CRB3	6
ICOSLG	6
KLF7	6
CFL2	6
CCDC85C	6
NECAP1	6
ARHGAP12	6
U2AF1	6
MATR3	6
ZNF14	6
TSPYL1	6
DDX47	6
CLK1	6
SNN	6
SGSH	6
CHMP7	6
ITGA6	6
ZMAT1	6
VIPR1	6
MDM4	6
AMIGO1	6
STMN3	6
THRA	6
MYO15B	6
SMARCD3	6
TCP11L2	6
TCF7	6
OBSCN	6
NR1D2	6
NDRG2	6
PCSK5	6
FBXO3	6
MYLIP	6
ZNF831	6
HECA	6
CRY2	6
ADAMTS10	6
SPEG	6
GRM2	6
PTCH1	6
SGTB	6
NRIP2	6
C9orf72	6
ARRDC3	6
PNRC1	6
SKOR1	6
DNAJB9	6
CDH23	6
CAPN5	6
NKPD1	6
ZNF853	6
TLE2	6
ALS2CL	6
AMN	6
GGT7	6
HSBP1L1	6
GPC2	6
EIF4A1	6
NBEA	6
RIC3	6
FLT4	6
NBPF15	6
RIMKLB	6
TTC28	6
LRRN2	6
BEX2	6
POU6F1	6
GABBR1	6
TNFAIP3	6
SIK1	6
SOCS3	6
ADGRB1	6
EBF4	6
PFN2	6
AK5	6
IFFO2	6
SCML1	6
MAFF	6
GUCA1B	6
PRRT1	6
PLK3	6
KLF9	6
HID1	6
GPRASP1	6
APBA2	6
IL6ST	6
HLA-DOA	6
ZNF516	6
IL7R	6
TCF7L2	6
TNFRSF13C	6
GCNT4	6
GPR183	6
DDX3Y	6
DBNDD2	6
FLNB	6
TSPYL2	6
CSRNP1	6
RASGEF1B	6
SELENOM	6
FOS	6
FOSB	6
TMEM30B	6
DUSP8	6
SCGB3A1	6
TUBB2A	6
PPP1R15A	6
NR3C2	6
RNF103	6
NDUFV2	6
TRABD2A	6
DUSP1	6
KCNK7	6
DCHS1	6
MXI1	6
KDM7A	6
ZSCAN18	6
NUAK2	6
ZBTB10	6
ZNF331	6
PER1	6
EIF1	6
ATXN7L1	6
CA14	6
ZNF483	6
IKZF5	6
SBDS	6
EPHX2	6
JUNB	6
SOX4	6
ENC1	6
AREG	6
RNF139	6
ZNF394	6
ARL4A	6
OTUD1	6
OSER1	6
TOB1	6
DNAJB1	6
ZNF410	6
AMY2B	6
DNHD1	6
RGS1	6
PLCL1	6
WHAMM	6
CCNL1	6
IRS2	6
ZXDB	6
DIP2C	6
LTBP3	6
TANC2	6
SETD1B	6
ITPRIP	6
SNED1	6
PELI2	6
JMY	6
MAPK8IP1	6
ATXN7	6
BTG2	6
PELI1	6
ACVR1C	6
CSGALNACT1	6
RGS2	6
TSC22D3	6
CARNS1	6
SDCBP	6
FAM177A1	6
PHLDB3	6
ZDBF2	6
CRYBG1	6
FAM118A	6
ZNF10	6
MAP1LC3A	6
PDP1	6
MYADM	6
FMN1	6
TP53INP2	6
YPEL5	6
JUND	6
ABCG1	6
TMEM86A	6
SDK2	6
AXIN2	6
PHF1	6
KRT72	6
OVGP1	6
ZFP36	6
LMBR1L	6
NFKBIZ	6
MORN3	6
VSIG1	6
CXorf65	6
ZNF548	6
HBP1	6
PLXDC1	6
KDM3A	6
BTG1	6
BACH1	6
CHD2	6
SERINC1	6
HIPK1	6
EPHA4	6
JMJD1C	6
ITPKB	6
RHOH	6
SARAF	6
VPS37B	6
FTH1	6
DDIT3	6
IFIT2	6
MAPK8IP2	6
TNXB	6
CACNA1F	6
CNIH3	6
PDCD4	6
COL1A1	6
SPAG4	6
AGPAT4	6
FOSL2	6
SEC14L2	6
CXCL16	6
SAT1	6
GADD45B	6
GADD45A	6
ID3	7
COL6A2	7
GALR2	7
ALDH7A1	7
SLC7A8	7
PLEKHH2	7
MLF1	7
TSPAN2	7
WHRN	7
RAI2	7
CRABP2	7
CDK18	7
RHOB	7
LAMC3	7
RIPK4	7
PCSK1N	7
RBM11	7
FAM153A	7
NOG	7
ZNF711	7
ARRDC4	7
AFF3	7
EPHB4	7
RIPK2	7
PMAIP1	7
FBP1	7
ZNF703	7
ZNF844	7
SLC43A2	7
CDC42BPB	7
RASL11A	7
SH3BGRL2	7
ERRFI1	7
KBTBD11	7
CDK20	7
LRP6	7
CKAP4	7
PIK3CB	7
CAND2	7
USP6NL	7
CD28	7
NRCAM	7
MPP2	7
HPCAL4	7
NR4A2	7
RGCC	7
DUSP2	7
EHD4	7
NFKBIA	7
SLC5A6	7
MATN1	7
ARMCX4	7
LYPD3	7
RBM38	7
SOX8	7
LONRF3	7
KIAA0895	7
SH3RF3	7
IL6R	7
PLXND1	7
NLGN2	7
MYB	7
SH2B2	7
CTLA4	7
GLIS3	7
TNFAIP2	7
FCRL3	7
P2RX5	7
ARMCX1	7
HSF5	7
PTK2	7
TNFRSF21	7
MOCS1	7
NUDT12	7
COL6A1	7
COL27A1	7
TNS3	7
TRIM9	7
COL6A3	7
RBFOX2	7
KRT18	7
KALRN	7
GNA11	7
ODC1	7
CAMSAP2	7
SPTBN4	7
AEBP1	7
LARGE2	7
ZNF239	7
CYB561	7
SYDE2	7
RAVER2	7
PTK7	7
RGMB	7
TNK1	7
IGF1R	7
SLC25A37	7
SELENON	7
MCF2L	7
ZNF662	7
NFIX	7
WWC2	7
ARHGAP32	7
CACHD1	7
ANKS6	7
ADD2	7
NPAS2	7
ZFYVE9	7
RAB3D	7
TBKBP1	7
FAM83G	8
NFKBID	8
NFATC1	8
SLA	8
BCL2A1	8
ZNRF3	8
TAGAP	8
NECTIN1	8
FIGNL2	8
FAM222A	8
BAIAP2	8
EPN2	8
NT5E	8
KIF26A	8
CRTAM	8
NCR3LG1	8
NR4A3	8
NR4A1	8
PIM3	8
SNX9	8
PMEPA1	8
EGR2	8
EGR3	8
JAM3	8
SGK1	8
C17orf107	8
TMEM88	8
FAM83F	8
EGR1	8
SKIL	8
MAPRE3	8
ZSWIM6	8
REL	8
KDM6B	8
TSC22D2	8
KLF10	8
SPRY1	8
GNAI1	8
ELL2	8
NRIP3	8
ZC3H12D	8
TGIF1	8
GEM	8
IL23A	8
PHLDB1	8
ARC	8
IRF8	8
HOMER1	8
NAB2	8
RRP12	8
IL21R	8
SECTM1	8
MYC	8
KIFC3	8
CCND1	8
SHF	8
METRNL	8
EMP1	8
NINJ1	8
LMNA	8
ZNF165	8
IFNG	8
CREM	8
IL13	8
MAK	8
BTBD19	8
SLC35E4	8
PCBP3	8
ATF3	8
CDKN2D	9
CDC42EP4	9
CAPS2	9
TSPOAP1	9
HELZ2	9
HERC6	9
DDX60L	9
TP53INP1	9
SESN1	9
CCNG2	9
AK1	9
DHX58	9
HERC5	9
DSCAML1	9
C1R	9
HSH2D	9
FGFBP2	9
COL9A2	9
TIMD4	9
MT1F	9
GNLY	9
ACP5	9
CARD16	9
METTL7A	9
DMTN	9
LYN	9
CTSW	9
ITGAX	9
LGALS9C	9
SLC14A1	9
S100A4	9
PAPLN	9
MT1X	9
MT1E	9
TIE1	9
GPR157	9
MT2A	9
EPSTI1	9
BBC3	9
IRF7	9
ISG15	9
FES	9
MX1	9
CDKN1A	9
SULF2	9
IFI6	9
USP18	9
IFI44L	9
PRDM1	9
TP53I3	9
KLRC2	9
PARD6G	9
CPXM1	9
IGFBP6	9
MZB1	9
NCF2	9
PLB1	9
PPFIA4	9
SPTBN2	9
FGGY	9
GZMH	9
MTSS1	9
HSPG2	9
PLK2	9
MDK	9
RRAD	9
OASL	9
IFIT1	9
IFI44	9
IFIT3	9
APBB1	10
DISC1	10
FAM8A1	10
TMEM63A	10
C16orf54	10
RBM43	10
CCDC141	10
KLHL3	10
PIK3R5	10
CRIP1	10
MFGE8	10
ANXA1	10
BNIP3L	10
GP5	10
TCEA3	10
TPM2	10
IL3RA	10
BAIAP3	10
CPAMD8	10
SCARF2	10
IQCN	10
PLCD1	10
NTN5	10
GAL3ST4	10
JUN	10
TENM1	10
EPHX1	10
GSTM2	10
CALCOCO1	10
PATL2	10
GIPR	10
ADCY4	10
PEAK3	10
ADHFE1	10
SAMD3	10
SUSD4	10
TRANK1	10
YPEL3	10
TTN	10
ZBP1	10
ABCA7	10
TMEM71	10
PLAC8	10
CLEC2B	10
PLXNA2	10
CAPS	10
VMAC	10
PRAM1	10
IDUA	10
DNAH1	10
ABTB1	10
ZBTB20	10
CREBRF	10
KLHL24	10
CTSF	10
ACCS	10
TENT5C	10
FGR	10
B3GNT7	10
C1QTNF6	10
TENT5A	10
LMO7	10
S100B	10
FAM214A	10
ZNF83	10
FBXO32	10
TNNT3	10
HLA-DPB1	10
GABARAPL1	10
MXD4	10
PBXIP1	10
SBK1	10
COL18A1	10
AHNAK	10
PGGHG	10
GPRIN3	10
DOCK9	10
PLEKHG3	10
RETREG1	10
TRAM2	10
GPR155	10
ADAMTS17	10
TSPAN18	10
SEMA4C	10
ARHGEF11	10
KCNQ1	10
SLC2A4RG	10
DBP	10
ANO8	10
ZNF862	10
PYROXD2	10
ANXA2R	10
C1orf162	10
TC2N	10
TRIB2	10
ATM	10
PBLD	10
ERP27	10
TMC6	10
C11orf21	10
SSBP2	10
SYNE1	10
UTRN	10
ADD3	10
SIGIRR	10
ZNF652	10
MVB12B	10
ANO9	10
KIFC2	10
SYTL1	10
PLCH2	10
SLC35D2	10
PARP15	10
AQP3	10
ARL4C	10
NTNG2	10
WNT10B	10
CDC42BPG	10
PATJ	10
HERC1	10
CDC14A	10
CORO7	10
PIK3R1	10
ERMN	10
RORA	10
CA5B	10
SERINC5	10
PTGER4	10
SLC2A3	10
RICTOR	10
SCARB2	10
SPOCK2	10
FLT3LG	10
PDE3B	10
CD248	10
FXYD7	10
PXN	10
MICAL1	10
EVI2B	10
AUTS2	10
RNF125	10
NDRG1	10
IGFBP3	10
CHD6	10
CTC1	10
CACNA1H	10
RIPOR2	10
SCART1	10
CRTC3	10
RBSN	10
KLF11	10
SSH2	10
ATP8A1	10
NLRP1	10
CUBN	10
KCNA3	10
MEGF6	10
JMJD7-PLA2G4B	10
BTN3A1	10
ZC3H6	10
TLDC2	10
CDKN1B	10
CBX4	10
YPEL2	10
CPQ	10
LRRC37B	10
DPEP2	10
CXCR4	10
TXK	10
RASGRP2	10
KLF2	10
SNPH	10
PIK3IP1	10
CACNA1I	10
KLRB1	10
PDE4D	10
OXNAD1	10
CEP68	10
TSPAN32	10
IQSEC1	10
RAP1GAP2	10
STX16-NPEPL1	10
PLEKHF2	10
CITED2	10
KLF6	10
TUBA1A	10
SNRK	10
BCL11B	10
ZFP36L2	10
DENND6A	10
MOAP1	10
TRERF1	10
CITED4	10
PTK6	10
VAMP2	10
LMTK3	10
GSAP	10
TXNIP	10
IL11RA	10
OGFRL1	10
DYRK2	10
SLC30A1	10
FOXO3	10
ARHGEF4	10
NRBP2	10
NOXA1	10
ABCA2	10
MAN1C1	10
FYCO1	10
GTF2IRD2	10
FAM102A	10
HGSNAT	10
RXRA	10
SKI	10
PLEKHA2	10
P2RY8	10
PDE4B	10
SAMHD1	11
SYNE2	11
PLXNA4	11
YPEL1	11
SLCO3A1	11
PDLIM1	11
RGL4	11
LOXL1	11
FBLN5	11
RNF157	11
HLA-DQA1	11
EFHD1	11
HLA-DRA	11
AMOTL1	11
EPB41L3	11
P3H4	11
CLIC3	11
LINGO3	11
CD244	11
TET1	11
TMEM229B	11
LTB	11
PTGDR2	11
MEOX1	11
STARD9	11
SMIM10L2A	11
RGS9	11
HLA-DMB	11
THEMIS	11
TOX	11
SUSD1	11
NCAM1	11
AGTRAP	11
ITGB7	11
SLC4A4	11
PLXNC1	11
ZFHX3	11
MGLL	11
DOCK5	11
GLIPR2	11
KCTD7	11
F2R	11
ZBTB16	11
TNS1	11
IFITM1	11
GZMA	11
CTSH	11
DUSP6	11
SLFN5	11
B3GALT4	11
OLFM2	11
HLA-DQB1	11
ERBB3	11
CAPN12	11
MMP25	11
CD101	11
SMPD3	11
CCL5	11
PLCG2	11
CHST12	11
CAPN2	11
DPYD	11
GAB2	11
TOGARAM2	11
OPRL1	11
RAB37	11
DPP4	11
ATP2B4	11
GOLGA8N	11
MYO1F	11
LAIR1	11
CD96	11
PLEKHO1	11
NLRC3	11
CNR2	11
GOLGA8R	11
IKBKE	11
SLFN13	11
ABCD2	11
MAP2K6	11
AZIN2	11
GOLGA7B	11
SMIM14	11
XYLT1	11
BIN2	11
KAT2B	11
INPP4A	11
ADRB2	11
CCDC146	11
SMPD1	11
ACAP1	11
SEC31B	11
ITGAM	11
ADA2	11
SUN2	11
OTULINL	11
SH3TC1	11
CYTH4	11
IL10RA	11
SYTL2	11
MAL	11
KLF5	11
CASS4	11
AOAH	11
TIMP1	11
LIPC	11
SOAT2	11
CHI3L2	11
SLC4A8	11
ARHGAP33	11
VNN2	11
ITGA2	11
ADA	11
RPS6KA5	11
FGL2	11
PWWP2B	11
MAP1A	11
NLRP6	11
PBX4	11
CYSLTR1	11
LRRC75B	11
CEBPD	11
TNFRSF11A	11
SELPLG	11
CCR2	11
ADAM19	11
GNA15	11
LFNG	11
FGFR1	11
DENND3	11
CNN2	11
VIM	11
